# Unveiling the Impact of Vernalization on Seed Oil Content and Fatty Acid Composition in Rapeseed Through Simulated Shorter Winters

**DOI:** 10.1101/2024.01.04.574184

**Authors:** İrem Çağlı, Büşra Elif Kıvrak, Osman Altunbaş, Çağla Sönmez

## Abstract

Climate change is leading to warmer winters world-wide with an increasing number of extreme events every year. Plants are majorly impacted by the escalating effects of global warming. In this study, we set up an experimental model to simulate warmer and shorter winters under laboratory conditions. Winter and spring varieties of rapeseed (*Brassica napus* L.) were subjected to diverse vernalization scenarios including three and four weeks-long vernalization as well as vernalization interruptions by one week-long devernalization at warm temperatures. The aim of the study was to assess the effects of the ‘vernalization models’ on *BnaFLC* (*BnaFLCA02*, *BnaFLCA10* and *BnaFLCC02*) expression, some yield related traits, a set of genes involved in fatty acid synthesis and seed oil content and fatty acid composition. A notable difference in vernalization responsiveness was observed in *BnaFLCA02*, *BnaFLCA10*, and *BnaFLCC02* between the late-flowering winter variety, Darmor, the early-flowering winter variety Bristol and the spring variety, Helios, after a three-week vernalization period. Our findings unveil a robust correlation between vernalization and seed oil content, as well as fatty acid composition in rapeseed. While the expression levels of fatty acid synthesis-related genes, including *BnaFAD2*, *BnaFAD5*, *BnaFATB*, *BnaMCOA* (*AAE13*), and *BnaWD40*, exhibited significant changes under cold conditions in leaves, the expression levels of the same genes in developing seeds did not exhibit a strong correlation with vernalization, flowering time, or oil and fatty acid contents in seeds. Our results suggest that vernalization plays a role in seed oil biosynthesis beyond its impact on flowering time.
