## Supplemental File for "Unveiling the Impact of Vernalization on Seed Oil Content and Fatty Acid Composition in Rapeseed Through Simulated Shorter Winters"

### Sheet: Bristol
	C14:0	C16:0	C16:1	C17:0	C17:1	C18:0	C18:1n9c	C18:2n6c	C20:0	C18:3n6	C20:1	C20:2	C22:0	C24:0	C20:5n3	SFA	MUFA	PUFA
2021	myristic acid	palmitic acid	palmitoleic acid	heptadecanoic acid	cis-10-heptadecanoic acid	stearic acid	oleic acid	linoleic acid	arachidic acid	gama-linolenic acid	cis-11-eicosenoic acid	cis-11,14-eicosadienoic acid	behenic acid	lignoceric acid	cis-5,8,11,14,17-eicosapentaenoic acid EPA
3w.1	0.0932	8.9838	0.634	0.1089	0.0627	2.1147	25.388	40.2759	0.8448	0.9928	18.6206	0.1696	0.7706	0.2727	0.668	13.1887	44.7053	42.1063
3w.2	0.0678	6.7624	0.3162	0.0489	0.0493	1.5287	40.0914	34.0584	0.6359	1.324	13.8779	0.1318	0.5352	0.1762	0.396	9.7551	54.3348	35.9102
3w.3	0.08	7.12	0.48	0.1	0.05	1.98	32.63	37.5	0.7	1.1	16.78	0.14	0.62	0.21	0.51	10.81	49.94	39.25	11.2513	49.66	39.0888
6w.1	0.0867	7.2595	0.4308	0.0521	0.0429	2.3224	38.9192	33.9705	0.8791	1.2007	13.349	0.1284	0.65	0.2811	0.4277	11.5309	52.7419	35.7273
6w.2	0.1388	8.4016	0.6046	0.0736	0.0444	2.1449	29.3151	39.3866	0.8027	1.0418	16.343	0.155	0.6653	0.3042	0.5783	12.5311	46.3071	41.1617
6w.3	0.1178	7.0513	0.4276	0.0523	0.0473	1.9144	37.6294	34.7204	0.6948	1.3033	14.7572	0.0574	0.5695	0.2262	0.4311	10.6263	52.8615	36.5122	11.5628	50.6368	37.8004
2+4w.1	0.0984	6.4929	0.3386	0.0584	0.0547	1.8471	42.0477	32.6801	0.6985	1.2893	13.1849	0.1411	0.4925	0.226	0.3496	9.9138	55.6259	34.4601
2+4w.2	0.1349	7.455	0.4797	0.0523	0.0545	2.4001	41.8837	32.4316	0.6864	1.0704	12.2161	0.0956	0.5274	0.2063	0.306	11.4624	54.634	33.9036
2+4w.3	0.12	7.27	0.43	0.05	0.05	2.12	41.94	32.56	0.7	1.14	12.48	0.12	0.5	0.2	0.32	10.96	54.9	34.14	10.7787	55.0533	34.1679
8w.1	0.1339	8.5683	0.5924	0.0658	0.0353	1.7333	32.2469	38.6912	0.7295	1.0817	14.6656	0.1546	0.5932	0.2735	0.435	12.0975	47.5402	40.3625
8w.2	0.0885	7.7026	0.4506	0.0636	0.0542	1.5776	34.8058	37.877	0.6597	1.1491	14.231	0.1509	0.5296	0.2306	0.4292	10.8522	49.5416	39.6062
8w.3	0.1	7.98	0.5	0.07	0.05	1.65	34.1	38.05	0.69	1.12	14.4	0.15	0.54	0.22	0.38	11.25	49.05	39.7	11.3999	48.7106	39.8896
2+6w.1	0.0786	6.51	0.3452	0.0466	0.0453	2.0811	42.4253	31.2509	0.7012	1.3716	13.9655	0.1211	0.5091	0.2212	0.3272	10.1478	56.7813	33.0708
2+6w.2	0.12	8.42	0.4	0.05	0.04	1.78	40.58	32.18	0.8	1.16	13.3	0.15	0.5	0.2	0.32	11.87	54.32	33.81
2+6w.3	0.16	6.31	0.53	0.06	0.05	2.14	45.74	29.35	0.82	1.24	12.26	0.13	0.68	0.18	0.35	10.35	58.58	31.07	10.7893	56.5604	32.6503
2022	C14:0	C16:0	C16:1	C17:0	C17:1	C18:0	C18:1n9c	C18:2n6c	C20:0	C18:3n6	C20:1	C20:2	C22:0****	C24:0	C20:5n3	SFA	MUFA	PUFA
	myristic acid	palmitic acid	palmitoleic acid	heptadecanoic acid	cis-10-heptadecanoic acid	stearic acid	oleic acid	linoleic acid	arachidic acid	gama-linolenic acid	cis-11-eicosenoic acid	cis-11,14-eicosadienoic acid	behenic acid	lignoceric acid	cis-5,8,11,14,17-eicosapentaenoic acid EPA
6w.1	0.12	7.25	0.48	0.08	0.07	1.97	40.21	36.4	0.73	1	10.97	0.1	0.39	0.23	0	10.77	51.73	37.5
6w.2	0.15	9	0.88	0.09	0.06	2.72	30.92	40.4	0.93	0.6	13.19	0.11	0.53	0.42	0	13.84	45.05	41.11
6w.3	0.08	6.47	0.32	0.08	0.09	2.31	45.42	31.86	0.76	1.18	10.56	0.15	0.43	0.26	0.01	10.39	56.39	33.2	11.6667	51.0567	37.27
2+4w.1	0.07	6.73	0.26	0.06	0.07	2.03	45.48	32.83	0.69	1.06	10.02	0.1	0.37	0.23	0.01	10.18	55.83	34
2+4w.2	0.08	6.69	0.3	0.06	0.08	2.11	47.21	30.8	0.72	1.05	10.13	0.07	0.41	0.28	0	10.35	57.72	31.92
2+4w.3	0.04	7.43	0.42	0.09	0.13	2.64	50.69	26.93	0.88	1.08	8.86	0.08	0.45	0.28	0.01	11.81	60.1	28.1	10.78	57.8833	31.34
8w.1	0.05	9.65	0.67	0.09	0.08	2.75	35.34	38.02	0.96	0.67	10.83	0.07	0.5	0.31	0.01	14.31	46.92	38.77
8w.2	0.22	8.7	0.44	0.08	0.22	2.18	43.93	32.35	0.75	0.96	9.45	0.06	0.38	0.24	0.01	12.55	54.04	33.38
8w.3	0.06	5.59	0.28	0.07	0.09	2.68	57.15	23.78	0.83	1.21	7.48	0.09	0.44	0.26	0	9.93	65	25.08	12.2633	55.32	32.41
2+6w.1	0.07	5.68	0.24	0.06	0.1	2.23	53.54	26.02	0.71	1.37	9.32	0.08	0.36	0.23	0	9.34	63.2	27.47
2+6w.2	0.09	5.83	0.22	0.04	0.07	2.13	53.48	26.44	0.67	1.13	9.33	0.07	0.32	0.18	0	9.26	63.1	27.64
2+6w.3	0.06	5.66	0.24	0.06	0.12	2.02	58.14	23.2	0.72	1.4	7.7	0.07	0.36	0.23	0	9.11	66.2	24.67	9.23667	64.1667	26.5933
	C14:0	C16:0	C16:1	C17:0	C17:1	C18:0	C18:1n9c	C18:2n6c	C20:0	C18:3n6	C20:1	C20:2	C22:0****	C24:0	C20:5n3	SFA	MUFA	PUFA
2023	myristic acid	palmitic acid	palmitoleic acid	heptadecanoic acid	cis-10-heptadecanoic acid	stearic acid	oleic acid	linoleic acid	arachidic acid	gama-linolenic acid	cis-11-eicosenoic acid	cis-11,14-eicosadienoic acid	behenic acid	lignoceric acid	cis-5,8,11,14,17-eicosapentaenoic acid EPA
NV.1	0.1147	4.1619	0.1641	0.0384	0.0105	1.6965	68.9252	16.2597	0.4494	1.1278	6.6802	0.0417	0.1853	0.0792	0.0656	6.7254	75.78	17.4948
NV.2	0.14	4.13	0.15	0.05	0.0105	1.63	69.26	15.15	0.52	1.23	7.36	0.0417	0.18	0.09	0.0656	6.74	76.7805	16.4873
NV.3	0.1	4.17	0.13	0.06	0.0105	1.73	67.19	17.3	0.4494	1.1278	7.1802	0.0417	0.1853	0.0792	0.0656	6.7739	74.5107	18.5351	6.74643	75.6904	17.5057
3w.1	0.1263	4.0364	0.1307	0.0139	0.0228	1.6328	69.4917	15.1234	0.5089	1.4746	6.9145	0.0344	0.3148	0.0909	0.084	6.724	76.5597	16.7164
3w.2	0.1294	4.0335	0.1112	0.0341	0.0321	1.6812	69.2657	15.7788	0.536	1.3268	6.5791	0.0481	0.2415	0.0695	0.133	6.7252	75.9881	17.2867
3w.3	0.13	4.04	0.12	0.01	0.02	1.6	69.56	15.01	0.47	1.49	7.08	0.03	0.32	0.1	0.06	6.67	76.78	16.59	6.7064	76.4426	16.8644
4w.1	0.0774	4.3045	0.2041	0.0526	0.0383	1.4945	69.3245	15.219	0.4927	1.3741	6.8542	0.0307	0.2882	0.0851	0.1601	6.795	76.4211	16.7839
4w.2	0.1314	4.2859	0.1974	0.0181	0.0307	1.4173	66.9531	16.8062	0.4467	1.1876	8.0515	0.0641	0.2335	0.1001	0.0763	6.633	75.2327	18.1342
4w.3	0.1	4.3	0.2	0.04	0.03	1.45	68.18	16.16	0.48	1.35	7.2	0.04	0.26	0.09	0.12	6.72	75.61	17.67	6.716	75.7546	17.5294
6w.1	0.045	4.3793	0.2336	0.0162	0.0458	1.8655	65.9771	18.3092	0.5848	1.2359	6.6788	0.0244	0.3497	0.1341	0.1206	7.3746	72.9353	19.6901
6w.2	0.8715	3.4699	0.1793	0.0577	0.0278	0.9283	67.3417	14.4599	7.5724	1.073	3.0123	0.2671	0.2041	0.3026	0.2323	13.4065	70.5611	16.0323
6w.3	0.06	4.16	0.2	0.03	0.05	1.66	66.85	17.43	0.68	1.12	7.12	0.03	0.32	0.15	0.14	7.06	74.22	18.72	9.28037	72.5721	18.1475
2+4w.1	0.044	4.3636	0.1854	0.032	0.0422	1.5772	66.0771	16.5601	0.4625	1.2269	8.8858	0.052	0.255	0.1192	0.117	6.8535	75.1905	17.956
2+4w.2	0.028	4.3644	0.1813	0.0233	0.0294	1.8404	68.1075	15.3374	0.5495	1.2501	7.774	0.0244	0.2718	0.0967	0.1217	7.1741	76.0922	16.7336
2+4w.3	0.04	4.35	0.18	0.03	0.04	1.65	67.5	15.82	0.49	1.24	8.12	0.04	0.26	0.12	0.12	6.94	75.84	17.22	6.9892	75.7076	17.3032
8w.1	0.0754	5.5378	0.3544	0.0476	0.0428	1.7464	66.1917	15.8667	0.5673	1.1753	7.7145	0.0616	0.3308	0.1568	0.131	8.4621	74.3034	17.2346
8w.2	0.0709	5.0433	0.2577	0.0479	0.0307	1.8664	61.9882	20.6186	0.5378	1.0437	7.9461	0.0327	0.276	0.1156	0.1244	7.9579	70.2227	21.8194
8w.3	0.08	5.12	0.3	0.05	0.03	1.82	62.93	19.58	0.55	1.06	7.89	0.04	0.3	0.13	0.12	8.05	71.15	20.8	8.15667	71.892	19.9513
2+6w.1	0.0608	4.9104	0.2087	0.0352	0.0327	1.6822	66.8604	15.5402	0.6147	1.3504	7.9784	0.0405	0.3841	0.1893	0.112	7.8767	75.0802	17.0431
2+6w.2	0.0414	4.7585	0.2473	0.028	0.0476	1.8769	70.4184	14.6612	0.6034	1.2771	5.3532	0.0339	0.3191	0.215	0.1192	7.8423	76.0665	16.0914
2+6w.3	0.04	4.85	0.24	0.04	0.05	1.8	69.22	15.05	0.6	1.3	6.12	0.03	0.34	0.2	0.12	7.87	75.63	16.5	7.863	75.5922	16.5448

### Sheet: Helios
	C14:0	C16:0	C16:1	C17:0	C17:1	C18:0	C18:1n9c	C18:2n6c	C20:0	C18:3n6	C20:1	C20:2	C22:0****	C24:0	C20:5n3	SFA	MUFA	PUFA	SFA	MUFA	PUFA
2021	myristic acid	palmitic acid	palmitoleic acid	heptadecanoic acid	cis-10-heptadecanoic acid	stearic acid	oleic acid	linoleic acid	arachidic acid	gama-linolenic acid	cis-11-eicosenoic acid	cis-11,14-eicosadienoic acid	behenic acid	lignoceric acid	cis-5,8,11,14,17-eicosapentaenoic acid EPA
NV.1	0.0814	5.4081	0.3557	0.0282	0.0388	1.7357	58.2323	25.2893	0.5822	0.89	6.8393	0.0519	0.2612	0.206	0.09	8.3028	65.4661	26.3212
NV.2	0.08	5.12	0.24	0.03	0.04	2.13	60.28	23.78	0.65	0.98	6.1	0.05	0.25	0.17	0.1	8.43	66.66	24.91
NV.3	0.07	4.95	0.26	0.04	0.05	2.93	61.35	22.37	0.53	1.16	5.68	0.05	0.26	0.2	0.1	8.98	67.34	23.68	8.57093	66.4887	24.9704
3w.1	0.07	4.86	0.22	0.04	0.04	2.68	63.48	20.6	0.54	1.05	5.82	0.05	0.24	0.22	0.09	8.65	69.56	21.79
3w.2	0.07	4.88	0.24	0.03	0.05	2.82	62.86	21.17	0.62	0.98	5.7	0.05	0.22	0.21	0.1	8.85	68.85	22.3
3w.3	0.06	4.58	0.19	0.04	0.05	2.96	64.69	20.01	0.6	1.1	5.12	0.05	0.26	0.19	0.1	8.69	70.05	21.26	8.73	69.4867	21.7833
4w.1	0.0593	4.8202	0.251	0.0284	0.0534	2.0484	66.1525	18.8039	0.5836	1.0169	5.6874	0.0402	0.2701	0.1849	0.08	7.9949	72.1443	19.941
4w.2	0.0682	4.9176	0.2629	0.0291	0.039	1.7575	62.6	22.0458	0.5085	0.9382	6.3825	0.0459	0.2355	0.1692	0.1	7.6856	69.2844	23.1299
4w.3	0.06	4.89	0.25	0.04	0.05	1.96	64.46	19.86	0.56	1.12	6.14	0.05	0.28	0.2	0.08	7.99	70.9	21.11	7.89017	70.7762	21.3936
6w.1	0.0727	4.5718	0.2111	0.0303	0.0378	2.1487	67.8014	17.325	0.6487	1.072	5.5203	0.0413	0.2856	0.2332	0.07	7.991	73.5706	18.5083
6w.2	0.0615	4.8437	0.225	0.0404	0.035	2.2191	64.4012	20.5261	0.6886	1.0046	5.3881	0.0504	0.3146	0.2018	0.09	8.3697	70.0493	21.6711
6w.3	0.06	4.54	0.24	0.03	0.04	2.18	65.75	19.42	0.62	1.05	5.46	0.04	0.28	0.21	0.08	7.92	71.49	20.59	8.09357	71.7033	20.2565
2+4w.1	0.06	4.82	0.22	0.04	0.05	1.94	62.36	22.61	0.62	0.93	5.75	0.04	0.27	0.22	0.09	7.97	68.38	23.67
2+4w.2	0.07	5.02	0.21	0.03	0.04	2.08	64.14	19.95	0.59	1.2	6.18	0.04	0.21	0.18	0.07	8.18	70.57	21.26
2+4w.3	0.06	5.23	0.25	0.04	0.05	1.74	60.85	23.53	0.64	0.92	6.11	0.05	0.27	0.22	0.08	8.2	67.26	24.58	8.11667	68.7367	23.17
8w.1	0.0787	4.8749	0.2801	0.0345	0.0448	1.9196	63.0401	21.0784	0.5846	0.9831	6.5918	0.049	0.2594	0.1809	0.09	7.9326	69.9568	22.2005
8w.2	0.069	4.3459	0.1951	0.0352	0.0438	1.819	65.4682	19.7056	0.5554	1.0802	6.1276	0.058	0.2389	0.1733	0.0849	7.2367	71.8347	20.9287
8w.3	0.07	4.46	0.25	0.04	0.05	2.16	63.89	20.36	0.52	0.89	6.68	0.05	0.27	0.22	0.09	7.74	70.87	21.39	7.63643	70.8872	21.5064
2+6w.1	0.07	5.26	0.28	0.03	0.04	2.49	61.12	23.57	0.61	0.88	5.18	0.04	0.22	0.14	0.07	8.82	66.62	24.56
2+6w.2	0.06	5.42	0.25	0.04	0.05	1.74	60.56	23.78	0.61	0.95	5.98	0.05	0.23	0.22	0.08	8.32	66.84	24.86
2+6w.3	0.07	4.84	0.28	0.03	0.05	2.66	62.9	22.23	0.62	0.86	4.89	0.05	0.24	0.21	0.1	8.67	68.12	23.24	8.60333	67.1933	24.22
	C14:0	C16:0	C16:1	C17:0	C17:1	C18:0	C18:1n9c	C18:2n6c	C20:0	C18:3n6	C20:1	C20:2	C22:0****	C24:0	C20:5n3	SFA	MUFA	PUFA	SFA	MUFA	PUFA
2022	myristic acid	palmitic acid	palmitoleic acid	heptadecanoic acid	cis-10-heptadecanoic acid	stearic acid	oleic acid	linoleic acid	arachidic acid	gama-linolenic acid	cis-11-eicosenoic acid	cis-11,14-eicosadienoic acid	behenic acid	lignoceric acid	cis-5,8,11,14,17-eicosapentaenoic acid EPA
NV.1	2.11	17.79	2.87	0.79	0.14	4.83	12.4	34.8	1.54	0.25	18.28	1	1.73	0.13	1.34	28.92	33.69	37.39
NV.2	7.42	17.35	3.1	0.68	0.28	4.85	12.16	35.34	1.59	0.08	12.29	1.44	1.3	0.28	1.84	33.47	27.83	38.7
NV.3	3.04	16.43	2.69	0.34	0.48	2.38	12.12	42.07	1.15	0.19	16.32	0.8	0.79	0.23	0.97	24.36	31.61	44.03	28.9167	31.0433	40.04
3w.1	0.1	6.35	0.46	0.06	0.09	3.02	43.46	33.81	0.87	0.78	10.25	0.09	0.37	0.26	0.02	11.03	54.26	34.7
3w.2	0.06	5.6	0.24	0.05	0.07	1.65	46.69	33.12	0.53	0.99	10.38	0.11	0.28	0.2	0.04	8.37	57.38	34.26
3w.3	0.05	7.13	0.55	0.08	0.11	3.17	42.64	34.43	0.85	0.73	9.41	0.07	0.49	0.28	0.02	12.05	52.71	35.25	10.4833	54.7833	34.7367
4w.1	0.07	4.85	0.22	0.07	0.1	2	57.44	25.19	0.61	1.15	7.78	0.08	0.25	0.2	0	8.05	65.54	26.42
4w.2	0.09	6.54	0.44	0.06	0.11	2.18	41.85	36	0.72	0.83	10.37	0.08	0.39	0.31	0.01	10.29	52.77	36.92
4w.3	0.08	6.12	0.4	0.06	0.11	2.12	43.18	35.57	0.69	0.98	10.03	0.08	0.32	0.25	0.01	9.64	53.72	36.64	9.32667	57.3433	33.3267
6w.1	0.08	5.76	0.3	0.07	0.12	2.25	49.52	29.47	0.69	0.94	10.19	0.07	0.32	0.23	0	9.4	60.13	30.48
6w.2	0.07	5.44	0.32	0.03	0.08	2.14	48.88	30.74	0.63	1.02	10.03	0.09	0.31	0.22	0.01	8.84	59.31	31.86
6w.3	0.05	4.26	0.15	0.05	0.08	1.97	59.86	23.32	0.59	1.37	7.77	0.07	0.3	0.16	0	7.38	67.86	24.76	8.54	62.4333	29.0333
2+4w.1	0.05	4.73	0.19	0.05	0.08	1.58	48.75	30.86	0.5	1.14	11.45	0.08	0.29	0.22	0.02	7.42	60.47	32.1
2+4w.2	0.16	9.54	1.17	0.12	0.06	3.39	31.07	40.83	1.18	0.5	10.67	0.08	0.71	0.48	0.04	15.58	42.97	41.45
2+4w.3	0.08	7.45	1.01	0.07	0.07	2.63	41.13	33.64	0.98	1	10.97	0.08	0.52	0.34	0.03	12.07	53.18	34.75	11.69	52.2067	36.1
8w.1	0.06	5.41	0.26	0.06	0.12	2.17	57.74	23.84	0.66	1.22	7.8	0.07	0.33	0.26	0	8.95	65.92	25.13
8w.2	0.1	5.16	0.27	0.1	0.15	2.43	54.72	26.12	0.71	1.04	8.56	0.09	0.31	0.22	0.03	9.03	63.7	27.28
8w.3	0.11	4.74	0.26	0.08	0.14	2.39	60.11	22.99	0.71	1.11	6.7	0.1	0.31	0.22	0.04	8.56	67.21	24.24	8.84667	65.61	25.55
2+6w.1	0.13	6.13	0.51	0.09	0.15	2.85	52.75	27.46	0.89	0.9	7.26	0.11	0.4	0.32	0.05	10.81	60.67	28.52
2+6w.2	0.06	5.44	0.28	0.07	0.14	2.56	52.04	28.31	0.78	1.05	8.5	0.08	0.39	0.31	0.05	9.61	60.96	29.49
2+6w.3	0.08	5.24	0.27	0.06	0.15	2.2	49.36	31.05	0.68	1.04	9.17	0.1	0.35	0.24	0.05	8.85	58.95	32.24	9.75667	60.1933	30.0833
	C14:0	C16:0	C16:1	C17:0	C17:1	C18:0	C18:1n9c	C18:2n6c	C20:0	C18:3n6	C20:1	C20:2	C22:0****	C24:0	C20:5n3	SFA	MUFA	PUFA	SFA	MUFA	PUFA
2023	myristic acid	palmitic acid	palmitoleic acid	heptadecanoic acid	cis-10-heptadecanoic acid	stearic acid	oleic acid	linoleic acid	arachidic acid	gama-linolenic acid	cis-11-eicosenoic acid	cis-11,14-eicosadienoic acid	behenic acid	lignoceric acid	cis-5,8,11,14,17-eicosapentaenoic acid EPA
NV.1	0.1033	5.3588	0.3126	0.0426	0.0457	1.2468	62.7019	20.331	0.3502	1.0242	8.0395	0.049	0.2177	0.1254	0.0513	7.4448	71.0997	21.4555
NV.2	0.0481	4.3908	0.2242	0.0333	0.0359	1.7165	63.5096	21.386	0.514	1.0105	6.5351	0.0577	0.2334	0.1427	0.1622	7.0788	70.3048	22.6164
NV.3	0.0703	4.7159	0.3099	0.0374	0.0585	1.9486	65.1781	19.8985	0.5567	1.1005	5.5572	0.0563	0.2942	0.2059	0.0121	7.829	71.1037	21.0674	7.45087	70.8361	21.7131
3w.1	0.0593	4.9916	0.3882	0.0277	0.0319	2.0603	61.8659	22.1103	0.5951	1.039	6.2421	0.0577	0.3204	0.199	0.0116	8.2534	68.5281	23.2186
3w.2	0.1087	3.6229	0.123	0.0168	0.0535	1.93	68.5149	17.6002	0.5424	1.063	5.9528	0.0365	0.2194	0.1064	0.1097	6.5466	74.6442	18.8094
3w.3	0.0719	4.1521	0.2221	0.0228	0.0306	1.5513	64.5594	20.8674	0.4375	1.0765	6.6124	0.0264	0.2454	0.1192	0.0049	6.6002	71.4245	21.9752	7.1334	71.5323	21.3344
4w.1	0.0623	4.2808	0.2187	0.033	0.0536	1.6613	65.3052	19.7279	0.5293	1.1229	6.5079	0.0496	0.2778	0.1479	0.0218	6.9924	72.0854	20.9222
4w.2	0.0248	4.2038	0.2124	0.0004	0.0555	1.6161	64.2918	21.1727	0.4589	1.1477	6.2542	0.0441	0.2952	0.0826	0.1398	6.6818	70.8139	22.5043
4w.3	0.0766	4.4666	0.2741	0.0246	0.0655	1.4496	62.1937	21.8834	0.4507	1.1851	7.4309	0.0485	0.2825	0.164	0.0041	6.9146	69.9642	23.1211	6.86293	70.9545	22.1825
6w.1	0.0564	4.4217	0.2506	0.0252	0.0585	1.6403	61.0654	23.2539	0.5061	1.1134	7.0859	0.055	0.3015	0.1558	0.0103	7.107	68.4604	24.4326
6w.2	0.374	4.8881	0.2594	0.188	0.0431	1.2928	58.2968	23.8976	0.3043	1.2294	8.4927	0.19	0.1888	0.1164	0.2385	7.3524	67.092	25.5555
6w.3	0.094	4.3803	0.2275	0.0265	0.053	1.5736	61.7375	21.6674	0.4502	1.0185	8.2921	0.0331	0.2684	0.1429	0.035	6.9359	70.3101	22.754	7.13177	68.6208	24.2474
2+4w.1	0.0642	4.1292	0.1835	0.03	0.061	1.4439	63.6146	20.685	0.4283	1.1457	7.8009	0.0365	0.2356	0.1262	0.0155	6.4574	71.66	21.8827
2+4w.2	0.0452	4.1974	0.2373	0.0321	0.0529	1.5655	61.8331	21.9973	0.512	1.1569	7.861	0.0617	0.3095	0.138	0	6.7997	69.9843	23.2159
2+4w.3	0.06	4.16	0.2	0.03	0.06	1.5	63.1	21.2	0.48	1.16	7.84	0.04	0.025	0.13	0.01	6.385	71.2	22.41	6.54737	70.9481	22.5029
8w.1	0.0388	4.9542	0.2307	0.0286	0.0399	1.9197	66.6538	16.8922	0.5983	1.1298	7.0521	0.0284	0.2924	0.1377	0.0035	7.9697	73.9765	18.0539
8w.2	0.0483	4.1181	0.1992	0.0367	0.0467	1.4324	64.7338	19.4888	0.4616	1.1876	7.815	0.0359	0.2581	0.1353	0.0025	6.4905	72.7947	20.7148
8w.3	0.04	4.76	0.21	0.03	0.04	1.72	65.52	17.87	0.53	1.16	7.68	0.03	0.27	0.14	0	7.49	73.45	19.06	7.31673	73.4071	19.2762
2+6w.1	0.0562	3.9881	0.2066	0.0206	0.0587	1.4557	67.1542	17.754	0.4676	1.2475	7.1141	0.0531	0.2519	0.1616	0.0101	6.4017	74.5336	19.0647
2+6w.2	0.0648	4.3263	0.2565	0.0358	0.045	1.3816	60.3516	22.9725	0.4218	1.0973	8.6187	0.0557	0.2431	0.1229	0.0067	6.5963	69.2718	24.1322
2+6w.3	0.06	4.14	0.23	0.03	0.06	1.4	64.25	19.72	0.45	1.2	8	0.05	0.25	0.15	0.01	6.48	72.54	20.98	6.49267	72.1151	21.3923

### Sheet: Table
BRISTOL		2021		2022			2023
	SFA	MUFA	PUFA	SFA	MUFA	PUFA	SFA	MUFA	PUFA
6w	11.5628	50.6368	37.8004	11.6667	51.0567	37.27	9.28037	72.5721	18.1475
2+4w	10.7787	55.0533	34.1679	10.78	57.8833	31.34	6.9892	75.7076	17.3032
8w	11.3999	48.7106	39.8896	12.2633	55.32	32.41	8.15667	71.892	19.9513
2+6w	10.7893	56.5604	32.6503	9.23667	64.1667	26.5933	7.863	75.5922	16.5448
		2021		2022			2023
HELIOS	SFA	MUFA	PUFA	SFA	MUFA	PUFA	SFA	MUFA	PUFA
6w	8.09357	71.7033	20.2565	8.54	62.4333	29.0333	7.13177	68.6208	24.2474
2+4w	8.11667	68.7367	23.17	11.69	52.2067	36.1	6.54737	70.9481	22.5029
8w	7.63643	70.8872	21.5064	8.84667	65.61	25.55	7.31673	73.4071	19.2762
2+6w	8.60333	67.1933	24.22	9.75667	60.1933	30.0833	6.49267	72.1151	21.3923
